# A switch in Nrg1-Rtg3 promoter recruitment coordinates mitochondrial cristae remodeling during the diauxic transition

**DOI:** 10.64898/2026.11.23.768758

**Authors:** Andrea de la Vega-Alvarado, Carlos Campero-Basaldua, Edgar Ramírez, Francisco Padilla-Garfias, Augusto César Poot-Hernández, Valeria Gómez-Marín, Ericka Moreno-Méndez, Ana Lilia Torres-Machorro, Sergio Encarnación-Guevara, Nayeli Torres-Ramírez, Rosario Ortíz-Hernández, Ximena Escalera-Fanjul, Héctor Quezada, James González, Lina Riego-Ruiz, Leonardo Peraza-Reyes, Alexander DeLuna, Claudio Scazzocchio, Alicia González

**Affiliations:** Departamento de Bioquímica y Biología Estructural, Instituto de Fisiología Celular, Universidad Nacional Autónoma de México, Mexico City, Mexico; Departamento de Biología Celular y Desarrollo, Instituto de Fisiología Celular, Universidad Nacional Autónoma de México, Mexico City, Mexico; Unidad de Bioinformática y Manejo de Información, Instituto de Fisiología Celular, Universidad Nacional Autónoma de México, Mexico City, Mexico; Centro de Investigación sobre el Envejecimiento, Centro de Investigación y de Estudios Avanzados del Instituto Politécnico Nacional (Cinvestav), Mexico City, Mexico; Laboratorio de Biología Celular, Departamento de Investigación en Fibrosis Pulmonar, Instituto Nacional de Enfermedades Respiratorias “Ismael Cosio Villegas”, Mexico City, Mexico; Centro de Ciencias Genómicas, Universidad Nacional Autónoma de México, Cuernavaca, Mexico; Departamento de Biología Celular, Facultad de Ciencias, Universidad Nacional Autónoma de México, Mexico City, Mexico; Laboratorio de Investigación en Inmunología y Proteómica, Hospital Infantil de México Federico Gómez, Mexico City, Mexico; División de Biología Molecular, Instituto Potosino de Investigación Científica y Tecnológica (IPICYT), San Luis Potosí, Mexico; Université Paris-Saclay, CEA, CNRS, Institute for Integrative Biology of the Cell (I2BC), 91198 Gif-sur-Yvette, France; Department of Life Sciences, Imperial College London, London, United Kingdom

**Keywords:** Transcriptional regulation, Transcriptional switch, Diauxic transition, Mitochondrial DNA, Mitochondrial nucleoid, Mitochondrial cristae, *Saccharomyces cerevisiae*

## Abstract

During the diauxic transition, *Saccharomyces cerevisiae* must preserve mitochondrial genome integrity while remodeling mitochondrial architecture for respiratory growth. The transcription factors Nrg1 and Rtg3 form a heteromeric regulator previously shown to be required for mitochondrial DNA maintenance, but its mitochondrial targets remained unknown. Here, we identify *ILV5* and *MGM101*, which encode mitochondrial nucleoid proteins, as Nrg1-Rtg3 targets. Both factors occupied these promoters, with Rtg3 binding independently and recruiting Nrg1, providing a direct regulatory link to mitochondrial DNA maintenance. Unexpectedly, electron microscopy revealed that loss of either factor caused severe cristae defects even during fermentative growth, and these defects were more pronounced after the diauxic transition. Nrg1-Rtg3 also switched from repressing *ATP20*, *ATP21*, and *MIC60* during fermentative growth to activating them after the transition. At the *ATP20* promoter, recruitment dependence also reversed across the diauxic transition, from Nrg1-dependent recruitment of Rtg3 during fermentation to Rtg3-dependent recruitment of Nrg1 after the transition. Even as this dependence reversed, both factors remained necessary to establish the wild-type chromatin organization associated with each transcriptional state. Together, these findings show how one transcriptional complex can maintain activation of mitochondrial nucleoid genes while switching the regulation of cristae-organizing genes as cells transition to respiratory growth.
