## Supplementary material for "A switch in Nrg1-Rtg3 promoter recruitment coordinates mitochondrial cristae remodeling during the diauxic transition": Dataset S3

### Sheet: Table S2
Dataset S1. Complete list of deoxyoligonucleotides used in this study.
a) Deoxyoligonucleotides used to construct null mutants.
Name	Sequence (5’ to 3’)	Application
A1	GCAAGACAAAAACATATAGACAACCTATTCCTAGGAGTTATATTTTTTTACCCTACCAGCGACATGGAGGCCCAGAATAC	Fw from -21 to -81 of ILV5 and for p4339-NatMx6 (sequence in bold) used to generate ilv5Δ::Nat mutant
A2	ACTTGATGTTGCAAAAATTCCAAGAGAAAAAGTTTCCAGCACTTGATATTATTTTCCTCTCAGTATAGCGACCAGCATTC	Rv from +1188 to +1248 of RTG3 and for p4339-NatMx6 (sequence in bold) used to generate ilv5Δ::Nat mutant
b) Deoxyoligonucleotides used to ILV5 or MGM101 cloning.
Name	Sequence (5’ to 3’)	Application
Clon1	GCGCGCCTCGAGCCCACCAATTTAAGGAGC	Fw from -729 to -749 of ILV5 and XhoI restriction site (sequence in bold) used to clone into the pRS416
Clon2		Rv from +431 to +451 of ILV5 and BamHI restriction site (sequence in bold) used to clone into the pRS416
	GCGCGCGGATCCCGAGTTGACAAATTGACC
Clon3	GCGCGCCTCGAGGCGCAGTATCGATTGCAACC	Fw from -794 to -814 of MGM101 and XhoI restriction site (sequence in bold) used to clone into the pRS416
Clon4	GCGCGCGGATCCGCTGAAGAACGTGACAGAAG	Rv from +357 to +377 of MGM101 and BamHI restriction site (sequence in bold) used to clone into the pRS416
c) Deoxyoligonucleotides used to qPCR assays.
Name	Sequence (5’ to 3’)	Application
QC1	TCGGACCAAGCAGAACGTAA	Fw from 1414 to 1433 of ALT1 used for qPCR analysis
QC2	TACATGGCACCTTGAGGCTT	Rv from 1532 to 1513 of ALT1 used for qPCR analysis
QC3	CATTCAGCTATGAGTCCTG	Fw from 330 to 348 of mitochondrial gene COX3 used for qPCR analysis
QC4	GTTACAGTAGCACCAGAAGA	Rv from 457 to 438 of mitochondrial gene COX3 used for qPCR analysis
QC5	GATGCTACTCCTGGTAGATT	Fw from 591 to 610 of mitochondrial gene COX2 used for qPCR analysis
QC6	GTCCCACACAACTCAGAA	Rv from 679 to 662 of mitochondrial gene COX2 used for qPCR analysis
QC7	CGCTAGAGCTATTTCATTAG	Fw from 530 to 549 of mitochondrial gene ATP6 used for qPCR analysis
QC8	GGTACAAAACCGAATACTAA	Rv from 664 to 645 of mitochondrial gene ATP6 used for qPCR analysis
QC9	TGGAGCAGGTATCTCAAC	Fw from 29 to 46 of mitochondrial gene ATP9 used for qPCR analysis
QC10	CCATAGGGAATACTAGGTCT	Rv from 150 to 131 of mitochondrial gene ATP9 used for qPCR analysis
QC11	GTAGGTAACGATATTGTATC	Fw from 468 to 488 of mitochondrial gene COB1 used for qPCR analysis
QC12	TAGATGAACCATGAATATGT	Rv from 622 to 602 of mitochondrial gene COB1 used for qPCR analysis
QC13	GCCAGACCTGGTGCTTATCATGC	Fw from +51 to +77 of nuclear gene COX6 used for qPCR analysis
QC14	GGGAACGCCCAATTCTTGTCTGAC	Rv from +391 to +414 of nuclear gene COX6 used for qPCR analysis
QC15	CAGAGGTCATTTAGAAAACA	Fw from +1808 to +1828 of ACO1 used for qPCR analysis
QC16	TAATCTCTAGCAGTGTCTGG	Rv from +1920 to +1940 of ACO1 used for qPCR analysis
QC17	ACTAGATCTTTCCACGAATC	Fw from +21 to +41of ABF21 used for qPCR analysis
QC18	TTCTAAGCTGCGTTCTCT	Rv from +88 to +106 of ABF2 used for qPCR analysis
QC19	AAGATGCTATCAAGAGAGGT	Fw from +394 to +414 of ILV5 used for qPCR analysis
QC20	AGACTTTGTACTTCTCCCAC	Rv from +493 to +513 of ILV5 used for qPCR analysis
QC21	GCACTAGTAACACCGCAACA	Fw from +79 to +99 of MGM101 used for qPCR analysis
QC22	GCCGAGTTTAGAGTTAATGCC	Rv from +201 to +222 of MGM101 used for qPCR analysis
QC23	CTTCTCGAAAATGTCCATCG	Fw from +53 to +73 of RIM1 used for qPCR analysis
QC24	ATCTCTTCTTGGTTGCGAAG	Rv from +45 to +65 of RIM1 used for qPCR analysis
QC25	GGTGCCGAGATTTCAAAACA	Fw from +87 to +107 of ATP20 used for qPCR analysis
QC26	CTTCTGTAGGCTTTAGAGC	Rv from +195 to +214 of ATP20 used for qPCR analysis
QC27	AAGAGGAGCAGGCACAGTAC	Fw from +97 to +117 of ATP21 used for qPCR analysis
QC28	TCGCAGGCACATCTTTAGGA	Rv from +182 to +202 of ATP21 used for qPCR analysis
QC29	AATCTTGTTGCGACGATGGC	Fw from +1108 to +1128 of MIC60 used for qPCR analysis
QC30	AGCGATGGAGGGTTTGTCTT	Rv from +1200 to +1220 of MIC60 used for qPCR analysis
QC31	ACTTCTTAGAGGGACTATCG	Fw from 1374 to 1394 of RDN18S used for qPCR analysis
QC32	CAAGATTACCAAGACCTCTC	Rv from 1501 to 1521 of RDN18S used for qPCR analysis
QC33	TGCGTGTGCATCCCTACTGA	Fw from +504 to +523 of VCX1 used to normalize DNA protection in NuSA experiments
QC34	AAGTGGTCTTCCTTGCCATGA	Rv from +552 to +572 of VCX1 used to normalize DNA protection in NuSA experiments
d) Deoxyoligonucleotides used for ChIP of ILV5 assay.
Name	Sequence (5’ to 3’)	Application
ChILV_1	GAACAAGGGACCTCTTTTGC	Fw from -992 to -972 of ILV5 used for Rtg3 binding ChIP assay
ChILV_2	GGTCTTGGCTACTGGCCGTT	Rv from -857 to -837 of ILV5 used for Rtg3 binding ChIP assay
ChILV_3	CGTGGTGAACTCCAAGACC	Fw from -796 to -777 of ILV5 used for Rtg3 binding ChIP assay
ChILV_4	GCTCAATAACGGGCTAAG	Rv from -653 to -635 of ILV5 used for Rtg3 binding ChIP assay
ChILV_5	GAATAAGAATACTTCAGACGTG	Fw from -610 to -588 of ILV5 used for Rtg3 binding ChIP assay
ChILV_6	GACAGCAAGCAAGTTCATC	Rv from -462 to -443 of ILV5 used for Rtg3 binding ChIP assay
ChILV_7	GTGACAATAAATTCAAACCGG	Fw from -413 to -392 of ILV5 used for Rtg3 binding ChIP assay
ChILV_8	CACGCGCACAACTTACGA	Rv from -296 to -277 of ILV5 used for Rtg3 binding ChIP assay
ChILV_9	TTCATCACGCTGTAGGACGC	Fw from -236 to -216 of ILV5 used for Rtg3 binding ChIP assay
ChILV_10	GTCTTGCTTCTATAATTG	Rv from -92 to -74 of ILV5 used for Rtg3 binding ChIP assay
ChILV_11	TACCCTACCAGCAATATAAG	Fw from -33 to -13 of ILV5 used for Rtg3 binding ChIP assay
ChILV_12	CGAAACGGGCAGCTGGTCTG	Rv from +94 to +115 of ILV5 used for Rtg3 binding ChIP assay
ChHXT2_ 1	CCGTAGAAAAGAAAAAGAACCGGGG	Fw from HXT2 gene used as positive control for Nrg1 binding for ChiP assays
ChHXT2_2	GGGGAAAGCAAAGCCACGTGGA	Rv from HXT2 gene used as positive control for Nrg1 binding for ChiP assays
ChCIT1_1	AGCGCGCACATTCGACGCATTTAT	Fw from CIT2 gene used as positive control for Rtg3 binding for ChiP assays
ChCIT1_2	GTCTAGCTACGGAAAAGGTCACAC	Rv from CIT2 gene used as positive control for Rtg3 binding for ChiP assays
ChGRS1_1	AAGCGTTCGGTTGGATGAC	Fw from GRS1gene used as negative control for ChiP assays
ChGRS1_2	GGGGAGCAAACACTATTCACTT	Rv from GRS1 gene used as negative control for ChiP assays
e) Deoxyoligonucleotides used for ChIP of MGM101 assay.
Name	Sequence (5’ to 3’)	Application
ChMGM_1	CACCAACATATTTTGTGG	Fw from -1000 to -982 of MGM101 used for Rtg3 binding ChIP assay
ChMGM_2	GCTGCTACTATGTATTGTTACG	Rv from -889 to -867 of MGM101 used for Rtg3 binding ChIP assay
ChMGM_3	GCGCAGTATCGATTGCAACC	Fw from -814 to -794 of MGM101 used for Rtg3 binding ChIP assay
ChMGM_4	GCTCCATATATCGCGTACCG	Rv from -693 to -672 of MGM101 used for Rtg3 binding ChIP assay
ChMGM_5	CCAACCAATGAAGGCAATCA	Fw from -609 to -589 of MGM101 used for Rtg3 binding ChIP assay
ChMGM_6	AACCGGAATCACGTTATAGC	Rv from -426 to -409 of MGM101 used for Rtg3 binding ChIP assay
ChMGM_7	GGTAACTTCCCATGGTTACG	Fw from -305 to -285 of MGM101 used for Rtg3 binding ChIP assay
ChMGM_8	GCATAATGAAACGCGCTT	Rv from -162 to -144 of MGM101 used for Rtg3 binding ChIP assay
ChMGM_9	CATCACGAAATTTATCGACAGA	Fw from -99 to -77 of MGM101 used for Rtg3 binding ChIP assay
ChMGM_10	GCGATACACATCCTCTAACC	Rv from +17 to +37 of MGM101 used for Rtg3 binding ChIP assay
ChMGM_11	GCACTAGTAACACCGCAACA	Fw from 79 to +99 of MGM101 used for Rtg3 binding ChIP assay
ChMGM_12	GCCGAGTTTAGAGTTAATGCC	Rv from +201 to +222 of MGM101 used for Rtg3 binding ChIP assay
f) Deoxyoligonucleotides used for ChIP of RIM1 assay.
Name	Sequence (5’ to 3’)	Application
ChRIM1_1	GGTCATTCTGAACCAAGCC	Fw from -995 to -976 of RIM1 used for Rtg3 binding ChIP assay
ChRIM1_2	CTCCAGACCGGATGAATAAC	Rv from -868 to -898 of RIM1 used for Rtg3 binding ChIP assay
ChRIM1_3	GATGTCACCAAGCTTACCCG	Fw from -809 to -789 of RIM1 used for Rtg3 binding ChIP assay
ChRIM1_4	CTCCACGTTATTCTCTTC	Rv from -680 to -662 of RIM1 used for Rtg3 binding ChIP assay
ChRIM1_5	GCCGGCAGTGGAATCAC	Fw from -508 to -491 of RIM1used for Rtg3 binding ChIP assay
ChRIM1_6	ATAGAAGCATAGCAGAAATATC	Rv from -387 to -365 of RIM1 used for Rtg3 binding ChIP assay
ChRIM1_7	GATATTTCTGCTATGCTTCTAT	Fw from -387 to -365 of RIM1 used for Rtg3 binding ChIP assay
ChRIM1_8	GAACGAAAATACAGAATCTTTACAG	Rv from -237 to -212 of RIM1 used for Rtg3 binding ChIP assay
ChRIM1_9	CTGTAAAGATTCTGTATTTTCGTTC	Fw from -237 to -212 of RIM1 used for Rtg3 binding ChIP assay
ChRIM1_10	GGACACACAATTAGCAAATG	Rv from -62 to -41 of RIM1 used for Rtg3 binding ChIP assay
ChRIM1_11	CAAGCTCGTTTCTTCCATGC	Fw from +15 to +35 of RIM1 used for Rtg3 binding ChIP assay
ChRIM1_12	GGCCATCTCTTCTTGGTTGCG	Rv from +148 to +169 of RIM1 used for Rtg3 binding ChIP assay
g) Deoxyoligonucleotides used for ChIP of ATP20 assay.
Name	Sequence (5’ to 3’)	Application
ChATP20_1	CTTGATAAGGTTGATGAGA	Fw from -996 to -976 of ATP20 used for Nrg1 or Rtg3 binding ChIP assay
ChATP20_2	AGTCTTAGCGGCCTCGGTG	Rv from -816 to -836 of ATP20 used for Nrg1 or Rtg3 binding ChIP assay
ChATP20_3	CTTGTTCGTGCTTATGTAG	Fw from -813 to -794 of ATP20 used for Nrg1 or Rtg3 binding ChIP assay
ChATP20_4	TCTTGAACATCCTCCAGCTC	Rv from -649 to -669 of ATP20 used for Nrg1 or Rtg3 binding ChIP assay
ChATP20_5	CGTTAGATTAATTAGATCAGCC	Fw from -646 to -624 of ATP20used for Nrg1 or Rtg3 binding ChIP assay
ChATP20_6	GAGTCTGATGCCTGATCCTTC	Rv from -481 to -502 of ATP20 used for Nrg1 or Rtg3 binding ChIP assay
ChATP20_7	CATTCAATGAGCTTATAAAAC	Fw from -476 to -455 of ATP20 used for Nrg1 or Rtg3 binding ChIP assay
ChATP20_8	AGTAGACAGCATCAGACAC	Rv from -307 to -326 of ATP20 used for Nrg1 or Rtg3 binding ChIP assay
ChATP20_9	CAATCATTCCCTGCGTAACA	Fw from -306 to -286 of ATP20 used for Nrg1 or Rtg3 binding ChIP assay
ChATP20_10	CCTTCGGGATAAATTTAGTG	Rv from -121 to -141 of ATP20 used for Nrg1 or Rtg3 binding ChIP assay
ChATP20_11	GGATGATTACATTTAAAGACCG	Fw from -123 to +-101 of ATP20 used for Nrg1 or Rtg3 binding ChIP assay
ChATP20_12	ATCTCGGCACCGACTTTACC	Rv from +98 to +78 of ATP20 used for Nrg1 or Rtg3 binding ChIP assay
h) Deoxyoligonucleotides used for ChIP of ATP21 assay.
Name	Sequence (5’ to 3’)	Application
ChATP21_1	GATGATGCAAACAGGAACTG	Fw from -999 to -979 of ATP21 used for Nrg1 or Rtg3 binding ChIP assay
ChATP21_2	CCACTTAGCGGCATTCTAAC	Rv from -799 to -819 of ATP21 used for Nrg1 or Rtg3 binding ChIP assay
ChATP21_3	GTAATTGATAGTCTCCTGCC	Fw from -759 to -739 of ATP21 used for Nrg1 or Rtg3 binding ChIP assay
ChATP21_4	GCAGCGGAAGCTATCTTGATC	Rv from -520 to -541 of ATP21 used for Nrg1 or Rtg3 binding ChIP assay
ChATP21_5	CCTACCGTTGAAGTCGCTT	Fw from -503 to -483 of ATP21used for Nrg1 or Rtg3 binding ChIP assay
ChATP21_6	CCTTTAGGACCATCAATTC	Rv from -335 to -354 of ATP21 used for Nrg1 or Rtg3 binding ChIP assay
ChATP21_7	CCACAATTCAGGACTATAAG	Fw from -314 to -294 of ATP21 used for Nrg1 or Rtg3 binding ChIP assay
ChATP21_8	AGATCTGATTGGCTCCGCGG	Rv from -117 to -137 of ATP21 used for Nrg1 or Rtg3 binding ChIP assay
ChATP21_9	GGAAGTATTATATCGGAACA	Fw from -55 to -35 of ATP21 used for Nrg1 or Rtg3 binding ChIP assay
ChATP21_10	TCGTACTGTGCCTGCTCCTC	Rv from +120 to +99 of ATP21 used for Nrg1 or Rtg3 binding ChIP assay
i) Deoxyoligonucleotides used for ChIP of MIC60 assay.
Name	Sequence (5’ to 3’)	Application
ChMIC60_1	GGACTATTTTCAGTGACTG	Fw from -961 to -942 of MIC60 used for Nrg1 or Rtg3 binding ChIP assay
ChMIC60_2	AGCGCTTAGCGGATGATGG	Rv from -802 to -821 of MIC60 used for Nrg1 or Rtg3 binding ChIP assay
ChMIC60_3	GAGAGGCAAGTAACGTCATTG	Fw from -791 to -770 of MIC60 used for Nrg1 or Rtg3 binding ChIP assay
ChMIC60_4	GCACAGCATCCAATATAAC	Rv from -640 to -658 of MIC60 used for Nrg1 or Rtg3 binding ChIP assay
ChMIC60_5	CAACTACTTGATATGATTCCG	Fw from -621 to -600 of MIC60used for Nrg1 or Rtg3 binding ChIP assay
ChMIC60_6	TTATGTGCCCGGACGATTGC	Rv from -495 to -515 of MIC60 used for Nrg1 or Rtg3 binding ChIP assay
ChMIC60_7	GCTATACATCAAACACGGAG	Fw from -485 to -465 of MIC60 used for Nrg1 or Rtg3 binding ChIP assay
ChMIC60_8	GCAAGTAGTTTCTTCTGTTGTTAG	Rv from -486 to -310 of MIC60 used for Nrg1 or Rtg3 binding ChIP assay
ChMIC60_9	GATTCATCAAATGGCTTCT	Fw from -278 to -259 of MIC60 used for Nrg1 or Rtg3 binding ChIP assay
ChMIC60_10	CTGCTACACGTCTAAAGTG	Rv from -181 to -200 of MIC60 used for Nrg1 or Rtg3 binding ChIP assay
ChMIC60_11	CTAAGACGGATTTCTGTGCG	Fw from -160 to -140 of MIC60 used for Nrg1 or Rtg3 binding ChIP assay
ChMIC60_12	CCTTTTGTGTTCCTTTACTG	Fw from -40 to -60 of MIC60 used for Nrg1 or Rtg3 binding ChIP assay
ChMIC60_13	CATAAGAACGCATTGAAAAGTC	Fw from -40 to -18 of MIC60 used for Nrg1 or Rtg3 binding ChIP assay
ChMIC60_14	GTCCAAAGGGTATTGCGAAAT	Rv from +120 to +101 of MIC60 used for Nrg1 or Rtg3 binding ChIP assay
j) Deoxyoligonucleotides used for ILV5 Nucleosome Scanning Assay (NuSA).
Name	Sequence 5’ to 3’	Middle point of PCR (promoter coordinate)	5’/3’end	Amplicon size (bp)
ILV5_1	Fw GAACAAGGGACCTCTTTTGC	-932	-992	120
	Rv CTTTTGTGCCTTCCCGTCGG		-872
ILV5_2	Fw GTTTTCGTTAGATTCTGTATC	-884	-931	94
	Rv GGTCTTGGCTACTGGCCGTT		-837
ILV5_3	Fw CCGACGGGAAGGCACAAAAG	-835	-892	115
	Rv GGTCTTGGAGTTCACCACG		-777
ILV5_4	Fw AACGGCCAGTAGCCAAGACC	-798	-857	119
	Rv ATTGGTGGGCAAGAATAACTT		-738
ILV5_5	Fw CGTGGTGAACTCCAAGAC C	-740	-796	112
	Rv ATGTATACCTCTTCTCTGAG		-684
ILV5_6	Fw AAGTTATTCTTGCCCACCAAT	-697	-759	124
	Rv GCTCAATAACGGGCTAAG		-635
ILV5_7	Fw CTCAGAGAAGAGGTATACAT	-646	-704	116
	Rv CACGTCTGAAGTATTCTTATT C		-588
ILV5_8	Fw CTTAGCCCGTTATTGAGC	-600	-653	106
	Rv GATAGGGGCAGCGTGAGAA		-547
ILV5_9	Fw GAATAAGAATACTTCAGACGTG	-554	-610	112
	Rv CGAACTGCCGTACTCGATGC		-498
ILV5_10	Fw TTCTCACGCTGCCCCTATC	-505	-566	123
	Rv GACAGCAAGCAAGTTCATC		-443
ILV5_11	Fw GCATCGAGTACGGCAGTTCG	-455	-518	126
	Rv CCGGTTTGAATTTATTGTCAC		-392
ILV5_12	Fw GATGAACTTGCTTGCTGTC	-413	-462	98
	Rv GAACCGGTACCGGAGGAG
ILV5_13	Fw GTG ACA ATA AAT TCA AAC CGG	-360	-413	106
	Rv GTC ACT GAC AGC CAC CGC AG		-307
ILV5_14	Fw CTC CTC CGG TAC CGG TTC	-330	-382	104
	Rv CAC GCG CAC AAC TTA CGA		-278
ILV5_15	Fw CTG CGG TGG CTG TCA GTG AC	-272	-327	111
	Rv GCG TCC TAC AGC GTG ATG AA		-216
ILV5_16	Fw TCG TAA GTT GTG CGC GTG	-239	-296	114
	Rv CCA AGA TTC TTG TAC GAT TA		-182
ILV5_17	Fw TTC ATC ACG CTG TAG GAC GC	-176	-236	120
	Rv CTG GGT GTA AAA GCC ATT GAG		-116
ILV5_18	Fw TAA TCG TAC AAG AAT CTT GG	-141	-208	128
	Rv GTC TTG CTT CTA TAA TTG		-74
ILV5_19	Fw CTC AAT GGC TTT TAC ACC CAG	-75	-137	124
	Rv CTT ATA TTG CTG GTA GGG TA		-13
ILV5_20	Fw CAA TTA TAG AAG CAA GAC	-33	-92	118
	Rv CAA TCT GGC GGC TTG AGT TCT C		27
ILV5_21	Fw TAC CCT ACC AGC AAT ATA AG	3	-56	96
	Rv GGT TCT CTT AGC AGT GAT GAC AC		62
ILV5_22	Fw GAG AAC TCA AGC CGC CAG ATT G	61	6	110
	Rv CGA AAC GGG CAG CTG GTC TG		115
ILV5_23	Fw GTG TCA TCA CTG CTA AGA GAA CC	105	40	129
	Rv CAG TAC CAC CGA AGT TGA TTT G		169
ILV5_24	Fw CAG ACC AGC TGC CCG TTT CG	130	95	110
	Rv CTC TTG GCC AGT CAG CTC TTT C		208
ILV5_25	Fw CAA ATC AAC TTC GGT GGT ACT G	156	147	124
	Rv GGA ACC GTA ACC GAT CAA AGC		261
ILV5_26	Fw GAA AGA GCT GAC TGG CCA AGA G	204	183	116
	Rv CCG TTG TCT CTC AAG TTC AAA C		299
ILV5_27	Fw GCT TTG ATC GGT TAC GGT TCC	291	104	100
	Rv CAA GAA GCA CCA TCT TTA C
k) Deoxyoligonucleotides used for MGM101 Nucleosome Scanning Assay (NuSA).
Name	Sequence 5’ to 3’	Middle point of PCR (promoter coordinate)	5’/3’end	Amplicon size (bp)
MGM101_1	Fw CACCAACATATTTTGTGG	-994	-1000	133
	Rv GCTGCTACTATGTATTGTTACG		-867
MGM101_2	Fw CCAACTCCATGTAAAAGGT	-865	-936	142
	Rv GGTTGCAATCGATACTGCGC		-794
MGM101_3	Fw CGTAACAATACATAGTAGCAGC	-819	-889	141
	Rv GGAACTGAATTTCAGGGCTATTAC		-749
MGM101_4	Fw GCGCAGTATCGATTGCAACC	-743	-814	142
	Rv GCTCCATATATCGCGTACCG		-672
MGM101_5	Fw TCAATGTGCCCAATATCGCG	-640	-721	132
	Rv TGATTGCCTTCATTGGTTGG		-589
MGM101_6	Fw TACGCGATATATGGAGCTGG	-622	-689	133
	Rv TTCTTTGACGTTCATCCCCC		-555
MGM101_7	Fw CCAACCAATGAAGGCAATCA	-553	-609	107
	Rv TTGATGAGGTACATTTCGGG		-502
MGM101_8	Fw GGGGGATGAACGTCAAAGAA	-491	-575	169
	Rv AACCGGAATCACGTTATAGC		-406
MGM101_9	Fw CCCGAAATGTACCTCATCAA	-450	-522	145
	Rv TGAACATTGGCTCTTGCAGC		-377
MGM101_10	Fw GCTATAACGTGATTCCGGTT	-361	-426	131
	Rv GGAAGTTACCACCTTCCACT		-295
MGM101_11	Fw GCCAATGTTCAGCAACTTGT	-318	-388	141
	Rv GACAGTCCACAGAAGTACAG		-247
MGM101_12	Fw GGTAACTTCCCATGGTTACG	-239	-305	132
	Rv CTCACTCGAATCCTTACTTC		-173
MGM101_13	Fw CTGTACTTCTGTGGACTGTC	-206	-267	123
	Rv GCATAATGAAACGCGCTT		-144
MGM101_14	Fw CATCACGAAATTTATCGACAGA	-88	-162	148
	Rv GCGATACACATCCTCTAACC		-14
MGM101_15	Fw AAGCGCGTTTCATTATGCA	-31	99	136
	Rv CCTACTTGTCCTTTCTTTCC		37
MGM101_16	Fw GGAAAGAAAGGACAAGTAGG	33	34	133
	Rv TGTTGCGGTGTTACTAGTGC		99
MGM101_17	Fw GCACTAGTAACACCGCAACA	151	79	143
	Rv GCCGAGTTTAGAGTTAATGCC		223
l) Deoxyoligonucleotides used for RIM1 Nucleosome Scanning Assay (NuSA).
Name	Sequence 5’ to 3’	Middle point of PCR (promoter coordinate)	5’/3’end	Amplicon size (bp)
RIM1_1	Fw GGTCATTCTGAACCAAGCC	-922	-995	147
	Rv CTCCAGACCGGATGAATAAC		-848
RIM1_2	Fw CCCTTCATTTATCGATTCTAG	-843	-938	149
	Rv CGGGTAAGCTTGGTGACATC		-748
RIM1_3	Fw GTTATTCATCCGGTCTGGAG	-792	-868	152
	Rv GCGCTTGTTGCATTAGCACC		-716
RIM1_4	Fw GATGTCACCAAGCTTACCCG	-736	-809	147
	Rv CTCCACGTTATTCTCTTC		-662
RIM1_5	Fw GGTGCTAATGCAACAAGCGC	-673	-736	127
	Rv CGATTAATCTTTGACCTTCACC		-609
RIM1_6	Fw GAAGAGAATAACGTGGAG	-601	-680	158
	Rv GAGCCACGTTATCCGTCTCAC		-522
RIM1_7	Fw GGTGAAGGTCAAAGATTAATCG	-561	-631	140
	Rv GTGATTCCACTGCCGGC		-491
RIM1_8	Fw GTGAGACGGATAACGTGGCTC	-489	-543	108
	Rv CATCGAGCCACTCACCACC		-435
RIM1_9	Fw GCCGGCAGTGGAATCAC	-437	-508	143
	Rv ATAGAAGCATAGCAGAAATATC		-365
RIM1_10	Fw GGTGGTGAGTGGCTCGATG	-373	-454	162
	Rv GGAAAATATGATTTAGCGGC		-292
RIM1_11	Fw GATATTTCTGCTATGCTTCTAT	-300	-387	175
	Rv GAACGAAAATACAGAATCTTTACAG		-212
RIM1_12	Fw GCCGCTAAATCATATTTTCC	-243	-312	139
	Rv GATGAAAAGTCCTAAAAGTCCG		-173
RIM1_13	Fw CTGTAAAGATTCTGTATTTTCGTTC	-157	-273	160
	Rv CGTGGTATTTGTCTTTCTCAAC		-77
RIM1_14	Fw CGGACTTTTAGGACTTTTCATC	-119	-195	153
	Rv GGACACACAATTAGCAAATG		-42
RIM1_15	Fw GTTGAGAAAGACAAATACCACG	-32	-99	134
	Rv GCATGGAAGAAACGAGCTTG		36
RIM1_16	Fw CATTTGCTAATTGTGTGTCC	19	-62	161
	Rv AGTGAATTCAGAGCCAATGCG		99
RIM1_17	Fw CAAGCTCGTTTCTTCCATGC	92	15	154
	Rv GGCCATCTCTTCTTGGTTGCG		169
RIM1_18	Fw CGCATTGGCTCTGAATTCACT	146	78	135
	Rv GATTTGAGGTTCATTGAAAACGG		213
m) Deoxyoligonucleotides used for ATP20 Nucleosome Scanning Assay (NuSA).
Name	Sequence 5’ to 3’	Middle point of PCR (promoter coordinate)	5’/3’end	Amplicon size (bp)
ATP20_1		-906	-996	180
	Fw CTTGATAAGGTTGATGAGA
	Rv AGTCTTAGCGGCCTCGGTG
			-816
ATP20_2		731	-813	164
	Fw CTTGTTCGTGCTTATGTAG
	Rv TCTTGAACATCCTCCAGCTC
			-649
ATP20_3		-563	-646	165
	Fw CGTTAGATTAATTAGATCAGCC
	Rv GAGTCTGATGCCTGATCCTTC
			-481
ATP20_4		-391	-476	169
	Fw CATTCAATGAGCTTATAAAAC
	Rv AGTAGACAGCATCAGACAC
			-307
ATP20_5		-214	-306	185
	Fw CAATCATTCCCTGCGTAACA
	Rv CCTTCGGGATAAATTTAGTG
			-121
ATP20_6		25	-123	221
	Fw GGATGATTACATTTAAAGACCG
	Rv ATCTCGGCACCGACTTTACC
			98
